# X-ray imaging of 30 year old wine grape wood reveals cumulative impacts of rootstocks on scion secondary growth and harvest index

**DOI:** 10.1101/2022.05.17.492371

**Authors:** Zoë Migicovsky, Michelle Y. Quigley, Joey Mullins, Tahira Ali, Joel F. Swift, Anita Rose Agasaveeran, Joseph D. Dougherty, Brendan Michael Grant, Ilayda Korkmaz, Maneesh Reddy Malpeddi, Emily L. McNichol, Andrew W. Sharp, Jackie L. Harris, Danielle R. Hopkins, Lindsay M. Jordan, Misha T. Kwasniewski, R. Keith Striegler, Asia L. Dowtin, Stephanie Stotts, Peter Cousins, Daniel H. Chitwood

## Abstract

- Annual rings from 30 year old vines in a California rootstock trial were measured to determine the effects of 15 different rootstocks on Chardonnay and Cabernet Sauvignon scions. Viticultural traits measuring vegetative growth, yield, berry quality, and nutrient uptake were collected at the beginning and end of the lifetime of the vineyard.
- X-ray Computed Tomography (CT) was used to measure ring widths in 103 vines. Ring width was modeled as a function of ring number using a negative exponential model. Early and late wood ring widths, cambium width, and scion trunk radius were correlated with 27 traits.
- Modeling of annual ring width shows that scions alter the width of the first rings but that rootstocks alter the decay thereafter, consistently shortening ring width throughout the lifetime of the vine. The ratio of yield to vegetative growth, juice pH, photosynthetic assimilation and transpiration rates, and stomatal conductance are correlated with scion trunk radius.
- Rootstocks modulate secondary growth over years, altering hydraulic conductance, physiology, and agronomic traits. Rootstocks act in similar but distinct ways from climate to modulate ring width, which borrowing techniques from dendrochronology, can be used to monitor both genetic and environmental effects in woody perennial crop species.
