## Supporting Information Table S1 for "X-ray imaging of 30 year old wine grape wood reveals cumulative impacts of rootstocks on scion secondary growth and harvest index"

### Sheet: Sheet1
	1995		1996		1997		1998		1999		2017		2018		2019		2020
trait	Chardonnay	Cabernet Sauvignon	Chardonnay	Cabernet Sauvignon	Chardonnay	Cabernet Sauvignon	Chardonnay	Cabernet Sauvignon	Chardonnay	Cabernet Sauvignon	Chardonnay	Cabernet Sauvignon	Chardonnay	Cabernet Sauvignon	Chardonnay	Cabernet Sauvignon	Chardonnay	Cabernet Sauvignon
soluble_solids_content	52	51	52	51	52	51	52	51	52	51	44	43	41	39	50	49	50	48
titratable_acidity_gL	52	51	52	51	52	51	50	51	52	51	44	43	41	39	50	49	50	48
pH	52	51	52	51	52	51	52	51	52	51	44	43	41	39	50	49	50	48
berry_weight_g	52	51	52	51	52	51	52	51	52	51	44	43	41	0	50	49	50	48
yield_kg	48	51	52	51	52	51	51	51	52	51	48	45	48	45	50	49	50	49
cluster_number	48	51	52	51	52	51	52	51	52	51	48	45	48	45	50	49	50	49
pruning_weight_kg	52	51	52	51	52	51	52	51	52	51	48	45	48	45	50	49	50	49
yield_div_pruning_weight	48	51	52	51	52	51	51	51	52	51	48	41	48	45	50	49	50	49
avg_cluster_weight	0	0	0	0	0	0	0	0	0	0	48	45	48	45	50	49	50	49
cluster_divide_berry_weight	0	0	0	0	0	0	0	0	0	0	41	39	0	0	50	49	50	48
bloom_petiole_B_mgL	0	0	0	0	0	0	0	0	0	0	0	0	41	39	48	39	48	45
bloom_petiole_Ca_mgL	0	0	0	0	0	0	0	0	0	0	0	0	41	39	48	39	48	45
bloom_petiole_Cl_mgL	0	0	0	0	0	0	0	0	0	0	0	0	41	39	48	39	48	45
bloom_petiole_Cu_mgL	0	0	0	0	0	0	0	0	0	0	0	0	41	39	48	39	48	45
bloom_petiole_Fe_mgL	0	0	0	0	0	0	0	0	0	0	0	0	41	39	48	39	48	45
bloom_petiole_K_mgL	0	0	0	0	0	0	0	0	0	0	0	0	41	39	48	39	48	45
bloom_petiole_Mg_mgL	0	0	0	0	0	0	0	0	0	0	0	0	41	39	48	39	48	45
bloom_petiole_Mn_mgL	0	0	0	0	0	0	0	0	0	0	0	0	41	39	48	39	48	45
bloom_petiole_Na_mgL	0	0	0	0	0	0	0	0	0	0	0	0	41	39	48	32	48	45
bloom_petiole_NO3_mgL	0	0	0	0	0	0	0	0	0	0	0	0	41	39	48	39	48	45
bloom_petiole_P_mgL	0	0	0	0	0	0	0	0	0	0	0	0	41	39	48	39	48	45
bloom_petiole_S_mgL	0	0	0	0	0	0	0	0	0	0	0	0	41	39	48	39	48	45
bloom_petiole_Zn_mgL	0	0	0	0	0	0	0	0	0	0	0	0	41	39	48	39	48	45
cordon_length_Mvine	0	0	0	0	0	0	0	0	0	0	48	45	48	45	50	49	50	49
shoots_per_linearm	0	0	0	0	0	0	0	0	0	0	0	0	48	45	50	49	50	49
shoots_per_vine	0	0	0	0	0	0	0	0	0	0	0	0	48	45	50	49	50	49
yeast_assimilable_N_mgL	0	0	0	0	0	0	0	0	0	0	44	43	41	39	50	49	50	48
